# A cnidarian phylogenomic tree fitted with hundreds of 18S leaves

**DOI:** 10.1101/2022.10.03.510641

**Authors:** Melissa B. DeBiasse, Ariane Buckenmeyer, Jason Macrander, Leslie S. Babonis, Bastian Bentlage, Paulyn Cartwright, Carlos Prada, Adam M. Reitzel, Sergio N. Stampar, Allen G. Collins, Marymegan Daly, Joseph F. Ryan

## Abstract

Cnidarians are critical members of aquatic communities and have been an experimental system for a diversity of research areas ranging from development to biomechanics to global change biology. Yet we still lack a well-resolved, taxonomically balanced, cnidarian tree of life to place this research in appropriate phylogenetic context. To move towards this goal, we combined data from 26 new anthozoan transcriptomes with 86 previously published cnidarian and outgroup datasets to generate two 748-locus alignments containing 123,051 (trimmed) and 449,935 (untrimmed) amino acids. We estimated maximum likelihood phylogenies for both matrices under partitioned and unpartitioned site-homogeneous and site-heterogenous models of substitution. We used the resulting topology to constrain a phylogenetic analysis of 1,814 small subunit ribosomal (18S) gene sequences from GenBank. Our results confirm the position of Ceriantharia (tube-dwelling anemones), a historically recalcitrant group, as sister to the rest of Hexacorallia across all phylogenies regardless of data matrix or model choice. We also find unanimous support for the sister relationship of Endocnidozoa and Medusozoa and propose the name Operculozoa for the clade uniting these taxa. Our 18S hybrid phylogeny provides insight into relationships of 15% of extant taxa. Together these data are an invaluable resource for comparative cnidarian research and provide perspective to guide future refinement of cnidarian systematics.
