## Supplemental Table 2 for "A cnidarian phylogenomic tree fitted with hundreds of 18S leaves"

### Sheet: Sheet1
SOURCE	DATA ACCESSION	DOI	GROUP	SPECIES	ABBREVIATION	# OF SEQUENCES	TOTAL LENGTH	COMPLETE	COMPLETE+PARTIAL	MISSING	AVERAGE # ORTHOS PER GENE	% CORE GENES W/1+ ORTHO	MATRIX OCCUPANCY	18S REPRESENTATIVE	NOTES	NUCLEOTIDE ASSEMBLY FILE NAME	AMINO ACID ASSEMBLY FILE NAME
Casey Dunn	SRX288276	10.1371/journal.pone.0139068	Hydrozoa	Abylopsis tetragona	Atetr	62430	14245153	265 (87.46%)	288 (95.05%)	15 (4.95%)	1.37	27.17	42.9144	Abylopsis_tetragona_HY	sequence used in this study from Zapata et al. 2015	NA	A_tetr.pep.fa
Shinzato et al. 2011	DF093604-DF097774	10.1038/nature10249	Hexacorallia	Acropora digitifera	Adigi	33657	15614948	254 (83.83%)	287 (94.72%)	16 (5.28%)	1.24	17.32	84.3583	Acropora_abrolhosensis_HE	sequence used in this study from Zapata et al. 2015	NA	A_digi.pep.fa
Meg Daly	this study, pending		Actiniaria	Actinia equina	Aequi	45545	10204124	269 (88.78%)	299 (98.68%)	4 (1.32%)	1.07	5.2	95.1872	Actinia_equina_HE	assembled by MB DeBiasse	A_equina.trinity.Trinity.SuperTrans.fasta	A_equi.pep.fa
Zapata et al. 2015	SAMN03418514	10.1371/journal.pone.0139068	Hydrozoa	Aegina citrea	Acitr	35862	7267900	186 (61.39%)	261 (86.14%)	42 (13.86%)	1.18	16.13	29.2781	Aegina_citrea_HY	sequence used in this study from Zapata et al. 2015	NA	A_citr.pep.fa
Casey Dunn	SRX288285	10.1371/journal.pone.0139068	Hydrozoa	Agalma elegans	Ageleg	52953	15203624	286 (94.39%)	293 (96.70%)	10 (3.30%)	1.41	29.02	47.7273	Agalma_elegans_HY	sequence used in this study from Zapata et al. 2015	NA	Ag_eleg.pep.fa
Zapata et al. 2015	SAMN03418513	10.1371/journal.pone.0139068	Cubozoa	Alatina alata	Aalat	46646	13438572	269 (88.78%)	276 (91.09%)	27 (5.28%)	1.27	21.19	45.5882	Alatina_alata_CU	sequence used in this study from Zapata et al. 2015	NA	A_alat.pep.fa
Srivastava et al. 2010	GCF_000090795	10.1038/nature09201	outgroup PORIFERA	Amphimedon queenslandica	Aquee	28514	11189719	286 (94.39%)	297 (98.02%)	6 (1.98%)	1.09	7.34	54.8128	outgroup	amino acid gene model sequences used in this study	NA	A_quee.pep.fa
Meg Daly	this study, pending		Actiniaria	Andvakia discipulorum	Adisc	29769	4178012	133 (43.89%)	249 (82.18%)	54 (17.82%)	1.16	8.27	50.4011	Andvakia_discipulorum_HE	assembled by MB DeBiasse for this study	A_discipulorum.trinity.8mill.Trinity.SuperTrans.fasta	A_disc.pep.fa
Macrander et al. 2016	SRS886541	10.1093/gbe/evw155	Actiniaria	Anemonia sulcata	Asulc	52956	13656133	272 (89.77%)	299 (98.68%)	4 (1.32%)	1.13	9.19	92.246	Anemonia_sulcata_HE	assembled by JF Ryan for this study	A_sulcata.trinity.Trinity.SuperTrans.fasta	A_sulc.pep.fa
Sabourault et al. 2009	FK719875-FK759813	10.1186/1471-2164-10-333	Hexacorallia	Anemonia viridis	Aviri	27557	4689776	59 (19.47%)	123 (40.59%)	180 (59.41%)	5.61	40.68	NA		sequence used in this study from Zapata et al. 2015, removed basedon BUSCO scores	NA	A_viri.pep.fa
Macrander et al. 2015	PRJNA266623	10.1186/s12864-015-1417-4	Actiniaria	Anthopleura elegantissima	Aneleg	109406	23948762	280 (92.41%)	301 (99.34%)	2 (0.66%)	1.21	16.43	90.107	Anthopleura_elegantissima_HE	assembled by JF Ryan for this study	A_elegantissima.trinity.Trinity.SuperTrans.fasta	An_eleg.pep.fa
Sergio Stampar	this study, pending		Ceriantheria	Arachnanthus sp.	AspL	21474	7649155	274 (90.43%)	293 (96.70%)	10 (3.30%)	1.01	1.09	93.4492		assembled by MB DeBiasse for this study, pruned from 18S tree	Asp_L.trinity.Trinity.SuperTrans.fasta	Asp_L.pep.fa
Zapata et al. 2015	SAMN03418515	10.1371/journal.pone.0139068	Scyphozoa	Atolla vanhoeffeni	Avanh	17024	4027938	189 (62.38%)	242 (79.87%)	61 (20.13%)	1.23	17.99	31.5508	Atolla_vanhoeffeni_SC	sequence used in this study from Zapata et al. 2015	NA	A_vanh.pep.fa
Brekhman et al. 2015	PRJNA252562	10.1186/s12864-015-1320-z	Scyphozoa	Aurelia aurita	Aauri	38007	17244864	252 (83.17%)	287 (94.72%)	16 (5.28%)	1.31	22.22	53.7433	Aurelia_aurita_SC	assembled by JF Ryan for this study	A_aurita.trinity.Trinity.SuperTrans.fasta	A_auri.pep.fa
Meg Daly	this study, pending		Actiniaria	Bartholomea annulata	Bannu	38134	10600433	231 (76.24%)	289 (95.38%)	14 (4.62%)	1.07	4.76	86.2299	Bartholomea_annulata_HE	assembled by MB DeBiasse for this study	B_annulata.trinity.Trinity.SuperTrans.fasta	B_annu.pep.fa
Johansen et al. 2010	SRR504347	10.1016/j.nbt.2010.02.019	Hexacorallia	Bolocera tuediae	Btued	31128	4892861	58 (19.14%)	189 (62.38%)	114 (37.62%)	1.41	27.59	37.9679		sequence used in this study from Kayal et al. 2018, pruned from 18S tree	NA	B_tued.pep.fa
Sergio Stampar	this study, pending		Ceriantheria	Botruanthus mexicanus	Bmexi	17325	4394022	231 (76.24%)	274 (90.43%)	29 (9.57%)	1.05	3.03	80.4813	Botruanthus_benedeni_CE	assembled by JF Ryan for this study	B_mex.trinity.Trinity.SuperTrans.fasta	B_mexi.pep.fa
Meg Daly	this study, pending		Actiniaria	Bunodeopsis antilliensis	Banti	61871	22209404	294 (97.03%)	299 (98.68%)	4 (1.32%)	1.17	12.59	94.385		assembled by JF Ryan for this study, pruned from 18S tree	B_antilliensis.trinity.Trinity.SuperTrans.fasta	B_anti.pep.fa
Meg Daly	this study, pending		Actiniaria	Bunodosoma cavernatum	Bcave	37755	9453818	241 (79.54%)	292 (96.37%)	11 (3.63%)	1.17	12.03	83.9572	Bunodosoma_grande_HE	assembled by JF Ryan for this study	B_cavernatum.trinity.Trinity.SuperTrans.fasta	B_cave.pep.fa
Meg Daly	this study, pending		Actiniaria	Calliactis polypus	Cpoly	59128	10273714	229 (75.58%)	290 (95.71%)	13 (4.29%)	1.15	8.3	86.7647	Calliactis_polypus_HE	assembled by MB DeBiasse for this study	C_polypus.trinity.Trinity.SuperTrans.fasta	C_poly.pep.fa
Kayal et al. 2018	Hx2000059702	10.1186/s12862-018-1142-0	Staurozoa	Calvadosia cruxmelitensis	Ccrux	62986	15421086	246 (81.19%)	274 (90.43%)	29 (9.57%)	1.4	23.58	47.7273	Calvadosia_cruxmelitensis_ST	sequence used in this study from Kayal et al. 2018	NA	C_crux.pep.fa
Simakov et al. 2013	PRJNA175705	10.1038/nature11696	outgroup ANNELIDA	Capitella teleta	Ctele	31385	11246284	295 (97.36%)	300 (99.01%)	3 (0.99%)	1.05	4.41	72.1925	outgroup	sequence used in this study from Kayal et al. 2019	NA	C_tele.pep.fa
Ohdera et al. 2019	GCA_900291935.1	10.1093/gigascience/giz069	Scyphozoa	Cassiopea sp.	Cassiopeasp	46778	9110400	135 (44.55%)	244 (80.53%)	59 (19.47%)	1.29	20	33.4225	Cassiopea_frondosa_SC	amino acid gene model sequences used in this study	NA	Cassiopea_sp.pep.fa
Klompen et al. 2020	SRR11802642	10.3390/md18080413	Ceriantheria	Ceriantheomorphe brasiliensis	Cbras	42285	9038618	275 (90.76%)	299 (98.68%)	4 (1.32%)	1.03	3.27	93.0481	Ceriantheomorphe_brasiliensis_CE	assembled by MB DeBiasse for this study	C_brasiliensis.trinity.Trinity.SuperTrans.fasta	C_bras.pep.fa
Klompen et al. 2020	SRR11802643	10.3390/md18080413	Ceriantheria	Pachycerianthus borealis	CamAT	36587	8088417	277 (91.42%)	299 (98.68%)	4 (1.32%)	1.06	5.42	93.984		assembled by MB DeBiasse for this study, pruned from 18S tree	C_americana_Atl.8mill.trinity.Trinity.SuperTrans.fasta	C_amAT.pep.fa
Leslie Babonis	this study, pending		Ceriantheria	Ceriantheopsis americana	CamGM	30358	5100351	199 (65.68%)	274 (90.43%)	29 (9.57%)	1.04	3.02	78.3422		assembled by MB DeBiasse for this study, pruned from 18S tree	C_americana_GoM.8mill.trinity.Trinity.SuperTrans.fasta	C_amGM.pep.fa
Brinkman et al. 2015	SRR1819888	10.1186/s12864-015-1568-3	Cubozoa	Chironex fleckeri	Cflec	33051	9156333	227 (74.92%)	253 (83.50%)	50 (16.50%)	1.15	12.33	39.1711	Chironex_fleckeri_CU	sequence used in this study from Kayal et al. 2018	NA	C_flec.pep.fa
Ponce et al. 2016	SRR3180892	10.3390/toxins8040102	Scyphozoa	Chrysaora fuscescens	Cfusc	24360	6680811	176 (58.09%)	233 (76.90%)	70 (23.10%)	1.09	6.25	38.7701	Chrysaora_fuscescens_SC	sequence used in this study from Kayal et al. 2018	NA	C_fusc.pep.fa
Philippe et al. 2009	SAMN00165185	10.1016/j.cub.2009.02.052	Hydrozoa	Clytia hemisphaerica	Chemi	63570	13832075	280 (92.41%)	302 (99.67%)	1 (0.33%)	1.31	27.86	57.2193	Clytia_hemisphaerica_HY	sequence used in this study from Kayal et al. 2018	C_hemisphaerica.trinity.Trinity.SuperTrans.fasta	C_hemi.pep.fa
Meg Daly	this study, pending		Actiniaria	Condylactis gigantea	Cgig	78401	26587342	261 (86.14%)	292 (96.37%)	11 (3.63%)	1.18	13.03	85.8289		assembled by JF Ryan for this study, pruned from 18S tree	C_gigantea.trinity.Trinity.SuperTrans.fasta	C_giga.pep.fa
IMBE, Marine Pratlong	SRR1552944		Octocorallia	Corallium rubrum	Crubr	53928	11391315	261 (86.14%)	297 (98.02%)	6 (1.98%)	1.04	3.45	89.4385	Corallium_rubrum_OC	assembled by MB DeBiasse for this study	C_rubrum.trinity.Trinity.SuperTrans.fasta	C_rubr.pep.fa
Australian National University	SRR3198576;SRR3198579-80		Hexacorallia	Corynactis australis	Caust	66655	13313897	245 (80.86%)	297 (98.02%)	6 (1.98%)	1.04	3.27	88.6364	Corynactis_californica_HE	assembled by MB DeBiasse for this study	C_australis.trinity.Trinity.SuperTrans.fasta	C_aust.pep.fa
Dunn Lab, Brown University	SRX288432		Hydrozoa	Craseoa lathetica	Clath	63471	15466076	262 (86.47%)	291 (96.04%)	12 (3.96%)	1.29	20.99	43.7166	Craseoa_lathetica_HY	sequence used in this study from Zapata et al. 2015	NA	C_lath.pep.fa
Vanderbilt University Medical Center, Sergei Chetyrkin	SRR923472		Hydrozoa	Craspedacusta sowerbyi	Csowe	61113	11673685	241 (79.54%)	297 (98.02%)	6 (1.98%)	1.15	8.71	47.0588	Craspedacusta_sowerbii_HY	assembled by MB DeBiasse for this study	C_sowerbyi.trinity.Trinity.SuperTrans.fasta	C_sowe.pep.fa
Kayal et al. 2018	Hx2000059696	10.1186/s12862-018-1142-0	Staurozoa	Craterolophus convolvulus	Cconv	30307	5858010	165 (54.46%)	240 (79.21%)	63 (20.79%)	1.23	20	37.2995	Craterolophus_convolvulus_ST	sequence used in this study from Kayal et al. 2018	NA	C_conv.pep.fa
Okubo et al. 2016	PRJNA297488	10.1186/s12862-016-0615-2	Hexacorallia	Ctenactis echinata	Cechi	23886	6194772	231 (76.24%)	279 (92.08%)	24 (7.92%)	1.06	5.19	86.2299		sequence used in this study from Kayal et al. 2018, pruned from 18S tree	NA	C_echi.pep.fa
The Second Military Medical University	SRR1930118		Scyphozoa	Cyanea capillata	Ccapi	33903	4236751	45 (14.85%)	139 (45.87%)	164 (54.13%)	1.42	28.89	10.0267	Cyanea_capillata_SC	sequence used in this study from Kayal et al. 2018	NA	C_capi.pep.fa
Meg Daly	this study, pending		Actiniaria	Cylista elegans	Seleg	65610	12445124	269 (88.78%)	298 (98.35%)	5 (1.65%)	1.1	5.58	90.6417	Sagartia_elegans_HE	assembled by MB DeBiasse for this study	S_elegans.trinity.Trinity.SuperTrans.fasta	S_eleg.pep.fa
Meg Daly	this study, pending		Actiniaria	Diadumene leucolena	Dleuc	48081	10918984	251 (82.84%)	300 (99.01%)	3 (0.99%)	1.05	4.78	89.8396	Diadumene_leucolena_HE	assembled by MB DeBiasse for this study	D_leucolena.trinity.Trinity.SuperTrans.fasta	D_leuc.pep.fa
Meg Daly	this study, pending		Actiniaria	Diadumene lineata	Dline	67617	13464869	251 (82.84%)	301 (99.34%)	2 (0.66%)	1.26	18.73	88.5027	Diadumene_lineata_HE	assembled by MB DeBiasse for this study	D_lineata.trinity.Trinity.SuperTrans.fasta	D_line.pep.fa
The FlyBase Consortium/Berkeley Drosophila Genome Project/Celera Genomics	GCF_000001215		outgroup ARTHROPODA	Drosophila melanogaster	Dmela	30360	20077145	303 (100.00%)	303 (100.00%)	0 (0.00%)	1.62	38.94	43.4492	outgroup	amino acid gene model sequences used in this study	NA	D_mela.pep.fa
Vanderbilt University Medical Center, Sergei Chetyrkin	SRX315375		Hydrozoa	Ectopleura larynx	Elary	45677	11725885	284 (93.73%)	295 (97.36%)	8 (2.64%)	1.2	15.85	47.1925	Ectopleura_larynx_HY	sequence used in this study from Zapata et al. 2015	NA	E_lary.pep.fa
Stefanik et al. 2014	edwardsiellabase.org - the link is broken, data not on NCBI	10.1186/1471-2164-15-71	Hexacorallia	Edwardsiella lineata	Eline	42824	10919205	191 (63.04%)	262 (86.47%)	41 (13.53%)	1.18	11.52	74.3316	Edwardsiella_lineata_HE	sequence used in this study from Kayal et al. 2018	NA	E_line.pep.fa
APEC Climate Center, Taewoo Ryu	SRR8486075		Octocorallia	Eleutherobia rubra	Erubr	35180	10682683	283 (93.40%)	296 (97.69%)	7 (2.31%)	1.31	17.31	92.5134		assembled by MB DeBiasse for this study, pruned from 18S tree	E_rubra.trinity.Trinity.SuperTrans.fasta	E_rubra.pep.fa
Meg Daly	this study, pending		Actiniaria	Entacmaea quadricolor	Equad	72283	10653822	161 (53.14%)	254 (83.83%)	49 (16.17%)	1.14	11.8	31.4171	Entacmaea_quadricolor_HE	assembled by MB DeBiasse for this study	E_quadricolor.trinity.Trinity.SuperTrans.fasta	E_quad.pep.fa
Meg Daly	this study, pending		Actiniaria	Epiactis prolifera	Eprol	26234	4262255	155 (51.16%)	252 (83.17%)	51 (16.83%)	1.1	9.03	50	Epiactis_prolifera_HE	assembled by MB DeBiasse for this study	E_prolifera.trinity.Trinity.SuperTrans.fasta	E_prol.pep.fa
Carlos Prada	this study, pending		Octocorallia	Eunicea flexuosa	Eflex	74532	12494687	233 (76.90%)	296 (97.69%)	7 (2.31%)	1.05	3.43	83.8235	Eunicea_laciniata_OC	assembled by MB DeBiasse for this study	E_flexuosa_D20.trinity.Trinity.SuperTrans.fasta	E_flex.pep.fa
Carlos Prada	this study, pending		Octocorallia	Eunicea tourneforti	Etour	52570	10510981	275 (90.76%)	300 (99.01%)	3 (0.99%)	1.01	1.09	90.508		assembled by MB DeBiasse for this study, pruned from 18S tree	E_tourneforti.trinity.Trinity.SuperTrans.fasta	E_tour.pep.fa
University of Montpellier 2, Jonathan Romiguier	SRR1324943		Octocorallia	Eunicella cavolinii	Ecavo	32950	7518386	176 (58.09%)	238 (78.55%)	65 (21.45%)	1.28	19.89	67.246		sequence used in this study from Kayal et al. 2018, pruned from 18S tree	NA	E_cavo.pep.fa
University of Montpellier 2, Jonathan Romiguier	SRR1324944		Octocorallia	Eunicella verrucosa	Everr	18449	3906545	155 (51.16%)	225 (74.26%)	78 (25.74%)	1.08	7.74	65.9091		sequence used in this study from Zapata et al. 2015, pruned from 18S tree	NA	E_verr.pep.fa
Stanford University, Erik Lehnert	SRX231866		Hexacorallia	Exaiptasia diphana	Ediph	51251	15915043	273 (90.10%)	287 (94.72%)	16 (5.28%)	1.49	28.57	95.5882	Exaiptasia_diaphana_HE	sequence used in this study from Kayal et al. 2018	NA	E_diph.pep.fa
Okubo et al. 2016	PRJNA297488	10.1186/s12862-016-0615-2	Hexacorallia	Favia lizardensis	Fliza	27425	7665893	253 (83.50%)	276 (91.09%)	27 (8.91%)	1.13	12.25	87.8342	Favia_fragum_HE	sequence used in this study from Kayal et al. 2018	NA	F_liza.pep.fa
Cornell University	SRR935083		Octocorallia	Gorgonia ventalina	Gvent	103289	26297706	262 (86.47%)	293 (96.70%)	10 (3.30%)	1.22	16.03	76.738		assembled by MB DeBiasse for this study, pruned from 18S tree	G_ventalina.trinity.Trinity.SuperTrans.fasta	G_vent.pep.fa
Kayal et al. 2018	Hx2000059697	10.1186/s12862-018-1142-0	Staurozoa	Haliclystus auriculas	Hauri	30195	7133572	185 (61.06%)	244 (80.53%)	59 (19.47%)	1.39	29.19	41.1765	Haliclystus_auricula_ST	sequence used in this study from Kayal et al. 2018	NA	H_auri.pep.fa
Kayal et al. 2018	Hx2000059698	10.1186/s12862-018-1142-0	Staurozoa	Haliclystus sanjuanensis	Hsanj	36977	8050493	168 (55.45%)	245 (80.86%)	58 (19.14%)	1.25	17.86	38.2353	Haliclystus_sanjuanensis_ST	sequence used in this study from Kayal et al. 2018	NA	H_sanj.pep.fa
Meg Daly	this study, pending		Actiniaria	Haloclava producta	Hprod	48790	10704689	257 (84.82%)	297 (98.02%)	6 (1.98%)	1.04	3.11	91.1765		assembled by MB DeBiasse for this study, pruned from 18S tree	H_producta.trinity.Trinity.SuperTrans.fasta	H_prod.pep.fa
University of the Philippines, Cecilia Conaco	SRR5949850		Octocorallia	Heliopora coerulea	Hcoer	100567	23563793	288 (95.05%)	300 (99.01%)	3 (0.99%)	1.95	43.4	NA		assembled by MB DeBiasse for this study, removed based on BUSCO scores	H_coerulea.trinity.Trinity.SuperTrans.fasta	H_coer.pep.fa
Macrander et al. 2016	SRS891948	10.1093/gbe/evw155	Actiniaria	Heteractis crispa	Hcris	90622	7359776	10 (3.30%)	74 (24.42%)	229 (75.58%)	1.2	20	NA		assembled by MB DeBiasse for this study, removed based on vertebrate contamination	H_crispa.trinity3.Trinity.SuperTrans.fasta	H_cris.pep.fa
University of Tromsoe, Ase Emblem	SRR504348		Hexacorallia	Hormathia digitata	Hdigi	35785	5718674	81 (26.73%)	224 (73.93%)	79 (26.07%)	1.8	43.21	49.3316	Hormathia_armata_HE	sequence used in this study from Kayal et al. 2018	NA	H_digi.pep.fa
University of Kiel, Georg Hemmrich-Stanisak	SRR040466-9		Hydrozoa	Hydra oligactis	Holig	19273	3473283	149 (49.17%)	243 (80.20%)	60 (19.80%)	1.49	30.2	20.5882	Hydra_oligactis_HY	sequence used in this study from Kayal et al. 2018	NA	H_olig.pep.fa
University of Kiel, Georg Hemmrich-Stanisak	SRR040470-3		Hydrozoa	Hydra viridissima	Hviri	39436	12726459	286 (94.39%)	293 (96.70%)	10 (3.30%)	1.32	23.43	20.9893	Hydra_viridissima_HY	sequence used in this study from Kayal et al. 2018	NA	H_viri.pep.fa
Chapman et al. 2010	GCF_022113875	10.1038/nature08830	Hydrozoa	Hydra vulgaris	Hvulg	32899	9366640	294 (97.03%)	301 (99.34%)	2 (0.66%)	1.13	10.88	45.8556	Hydra_vulgaris_HY	amino acid gene model sequences used in this study	NA	H_vulg.pep.fa
Vanderbilt University Medical Center, Sergei Chetyrkin	SRR923509		Hydrozoa	Hydractinia polyclina	Hpoly	74193	19749947	287 (94.72%)	293 (96.70%)	10 (3.30%)	1.6	33.45	50.8021		sequence used in this study from Kayal et al. 2018	NA	H_poly.pep.fa
Sanders et al. 2014	SRX474878	10.1186/1471-2164-15-406	Hydrozoa	Hydractinia symbiolongicarpus	Hsymb	39436	12726459	286 (94.39%)	293 (96.70%)	10 (3.30%)	1.32	23.43	50.5348	Hydractinia_symbiolongicarpus_HY	sequence used in this study from Zapata et al. 2015	NA	H_symb.pep.fa
Sergio Stampar	this study, pending		Ceriantheria	Isarachnanthus maderensis	Imade	23287	6834105	269 (88.78%)	298 (98.35%)	5 (1.65%)	1.04	2.6	93.0481	Isarachnanthus_maderensis_CE	assembled by JF Ryan for this study	I_made.trinity.Trinity.SuperTrans.fasta	I_made.pep.fa
Klompen et al. 2020	SRR11802641	10.3390/md18080413	Ceriantheria	Isarachnanthus nocturnus	Inoct	36399	6909593	256 (84.49%)	297 (98.02%)	6 (1.98%)	1.15	8.59	84.3583	Isarachnanthus_nocturnus_CE	assembled by MB DeBiasse for this study	I_nocturnus.trinity.Trinity.SuperTrans.fasta	I_noct.pep.fa
Chang et al. 2015	SRR1300899	10.1073/pnas.1511468112	Myxozoa	Kudoa iwatai	Kiwat	66828	11809253	165 (54.46%)	193 (63.70%)	110 (36.30%)	2.19	39.39	7.8877	Kudoa_iwatai_MY	sequence used in this study from Kayal et al. 2018, pruned from 18S tree	NA	K_iwat.pep.fa
Meg Daly	this study, pending		Actiniaria	Lebrunia neglecta	Lnegl	127595	26004951	273 (90.10%)	299 (98.68%)	4 (1.32%)	1.19	12.82	91.5775	Lebrunia_coralligens_HE	assembled by MB DeBiasse for this study	L_negl.trinity.Trinity.SuperTrans.fasta	L_negl.pep.fa
University of Montpellier 2, Jonathan Romiguier	SRR1324968		Octocorallia	Leptogorgia sarmentosa	Lsarm	19877	4015614	140 (46.20%)	210 (69.31%)	93 (30.69%)	1.22	19.29	63.7701		assembled by MB DeBiasse for this study, pruned from 18S tree	NA	L_sarm.pep.fa
Joseph Ryan	this study, pending		Octocorallia	Leptogorgia sp.	Leptog	38634	8813894	230 (75.91%)	293 (96.70%)	10 (3.30%)	1.06	5.22	85.9626	Leptogorgia_chilensis_OC	assembled by MB DeBiasse for this study	Leptogorgia.trinity.Trinity.SuperTrans.fasta	Leptog.pep.fa
Kayal et al. 2018	Hx2000059765	10.1186/s12862-018-1142-0	Staurozoa	Leucernaria quadricornis	Lquad	68427	15303846	235 (77.56%)	273 (90.10%)	30 (9.90%)	1.55	31.49	48.6631	Lucernaria_quadricornis_ST	sequence used in this study from Kayal et al. 2018	NA	L_quad.pep.fa
Oregon State University, Eli Meyer	SRR2300562		Hexacorallia	Lobactis scutaria	Lscut	50836	10733660	207 (68.32%)	281 (92.74%)	22 (7.26%)	1.4	30.92	85.2941	Lobactis_scutaria_HE	sequence used in this study from Kayal et al. 2018	NA	L_scut.pep.fa
Simakov et al. 213	PRJNA175706	10.1038/nature11696	outgroup MOLLUSCA	Lottia gigantea	Lgiga	23251	8898667	295 (97.36%)	296 (97.69%)	7 (2.31%)	1.01	0.68	70.9893	outgroup	sequence used in this study from Kayal et al. 2018	NA	L_giga.pep.fa
Meg Daly	this study, pending		Actiniaria	Macrodactyla doreensis	Mdore	105260	19216167	235 (77.56%)	294 (97.03%)	9 (2.97%)	1.2	17.02	70.0535	Macrodactyla_doreensis_HE	assembled by MB DeBiasse for this study	M_doreensis.trinity.Trinity.SuperTrans.fasta	M_dore.pep.fa
Eli Meyer	data not on NCBI		Hexacorallia	Madracis auretenra	Maure	69464	13489791	217 (71.62%)	276 (91.09%)	27 (8.91%)	1.59	27.65	76.738	Madracis_kirbyi_HE	sequence used in this study from Kayal et al. 2018	NA	M_aure.pep.fa
Macrander et al. 2016	SRS901540	10.1093/gbe/evw155	Actiniaria	Megalactis griffithsi	Mgrif	33575	4631892	153 (50.50%)	267 (88.12%)	36 (11.88%)	1.08	5.23	58.5561		assembled by MB DeBiasse for this study, pruned from 18S tree	M_griffithsi.trinity.8mill.Trinity.SuperTrans.fasta	M_grif.pep.fa
Meg Daly	this study, pending		Actiniaria	Metridium senile	Mseni	55894	11673425	271 (89.44%)	296 (97.69%)	7 (2.31%)	1.07	6.27	91.3102	Metridium_senile_HE	assembled by MB DeBiasse for this study	M_senile.trinity.Trinity.SuperTrans.fasta	M_seni.pep.fa
Ryan et al. 2013	GCA_000226015.1	10.1126/science.1242592	outgroup CTENOPHORA	Mnemiopsis leidyi	Mleid	16198	7487626	261 (86.14%)	281 (92.74%)	22 (7.26%)	1.03	1.92	44.6524	outgroup	amino acid gene model sequences used in this study	NA	M_leid.pep.fa
Oregon State University, Eli Meyer	SRR2306543		Hexacorallia	Montastraea cavernosa	Mcave	63254	11906381	238 (78.55%)	298 (98.35%)	5 (1.65%)	1.21	17.65	86.8984	Montastraea_cavernosa_HE	assembled by MB DeBiasse for this study	M_cavernosa.trinity.Trinity.SuperTrans.fasta	M_cave.pep.fa
Carols Prada	this study, pending		Octocorallia	Muricea muricata	Mmuri	59748	11009637	215 (70.96%)	290 (95.71%)	13 (4.29%)	1.02	2.33	80.2139		assembled by MB DeBiasse for this study, removed based on contamination	M_muricata.trinity.Trinity.SuperTrans.fasta	M_muri.pep.fa
Chang et al. 2015	SRR1557039	10.1073/pnas.1511468112	Myxozoa	Myxobolus cerebralis	Mcere	22820	5627182	163 (53.80%)	192 (63.37%)	111 (36.63%)	2.42	42.33	6.95187	Myxobolus_cerebralis_MY	sequence used in this study from Kayal et al. 2018, pruned from 18S tree	NA	M_cere.pep.fa
Chang et al. 2015	SRR2472984;SRR2472987;SRR2472989	10.1073/pnas.1511468112	Myxozoa	Myxobolus pendula	Mpend	61674	12606863	193 (63.70%)	206 (67.99%)	97 (32.01%)	1.61	39.38	9.49198	Myxobolus_pendula_MY	sequence used in this study from Kayal et al. 2018, pruned from 18S tree	NA	M_pend.pep.fa
Brown University, Casey Dunn	SRX288430		Hydrozoa	Nanomia bijuga	Nbiju	50701	11984502	264 (87.13%)	290 (95.71%)	13 (4.29%)	1.28	19.7	44.6524	Nanomia_bijuga_HY	sequence used in this study from Kayal et al. 2018	NA	N_biju.pep.fa
Putnam et al. 2007	GCA_932526225	10.1126/science.1139158	Hexacorallia	Nematostella vectensis	Nvect	27231	9008645	296 (97.69%)	302 (99.67%)	1 (0.33%)	1.03	3.04	90.9091	Nematostella_vectensis_HE	amino acid gene model sequences used in this study	NA	N_vect.pep.fa
Zapata et al. 2015	SAMN03418511	10.1371/journal.pone.0139068	Octocorallia	Nephthyigorgia sp.	Nephthyigorgiasp	11230	2036397	67 (22.11%)	162 (53.47%)	141 (46.53%)	1.06	5.97	30.3476		sequence used in this study from Zapata et al. 2015, pruned from 18S tree	NA	Nephthyigorgia_sp.pep.fa
Edge et al. 2005	data not on NCBI	10.1016/j.marpolbul.2005.07.007	Hexacorallia	Orbicella faveolata	Ofave	18037	2868754	64 (21.12%)	125 (41.25%)	178 (58.75%)	3.77	59.38	NA		sequence used in this study from Kayal et al. 2018, removed based on BUSCO scores	NA	O_fave.pep.fa
Kayal et al. 2018	Hx2000059695	10.1186/s12862-018-1142-0	Ceriantheria	Pachycerianthus borealis	Pbore	16623	2877349	98 (32.34%)	170 (56.11%)	133 (43.89%)	1.24	19.39	31.5508	Pachycerianthus_borealis_CE	sequence used in this study from Kayal et al. 2018	NA	P_bore.pep.fa
Klompen et al. 2020	SRR11802640	10.3390/md18080413	Ceriantheria	Pachycerianthus maua	Pmaua	45487	6942752	152 (50.17%)	220 (72.61%)	83 (27.39%)	1.04	3.29	56.2834	Pachycerianthus_borealis_CE	assembled by MB DeBiasse for this study	P_maua.trinity.Trinity.SuperTrans.fasta	P_maua.pep.fa
Auburn University, Nathan Whelan	SRR1915828		Scyphozoa	Periphylla periphylla	Pperi	47414	7481719	92 (30.36%)	185 (61.06%)	118 (38.94%)	1.96	56.52	NA		sequence used in this study from Kayal et al. 2018, removed based on BUSCO scores	NA	P_peri.pep.fa
Brown University, Casey Dunn	SRX288431		Hydrozoa	Physalia physalis	Pphys	37880	8514138	272 (89.77%)	297 (98.02%)	6 (1.98%)	1.47	39.34	40.2406	Physalia_physalis_HY	sequence used in this study from Zapata et al. 2015	NA	P_phys.pep.fa
Department of Biology Hong Kong Baptist University, Jin Sun	SRR402974-5		Hexacorallia	Platygyra carnosus	Plcarn	40991	5049237	68 (22.44%)	191 (63.04%)	112 (36.96%)	1.18	11.76	12.2995	Platygyra_daedalea_HE	assembled by MB DeBiasse for this study	P_carnosus.trinity.Trinity.SuperTrans.fasta	Pl_carn.pep.fa
Pelosi et al. 2022	SRX9516165	10.1007/s00338-021-02175-x	Octocorallia	Plexaura homomalla	Phomo	73501	11221411	139 (45.87%)	268 (88.45%)	35 (11.55%)	1.04	2.88	60.4278		assembled by MB DeBiasse for this study, pruned from 18S tree	P_homomalla.8mill.trinity.Trinity.SuperTrans.fasta	P_homo.pep.fa
Traylor-Knowles et al. 2011	http://www.PocilloporaBase.org - link is broken, data not on NCBI)		Hexacorallia	Pocillopora damicornis	Pdami	22865	4209705	98 (32.34%)	190 (62.71%)	113 (37.29%)	1.07	7.14	47.861	Pocillopora_damicornis_HE	sequence used in this study from Kayal et al. 2018	NA	P_dami.pep.fa
University of Kansas, Steven Sanders	SRX529566		Hydrozoa	Podocoryna carnea	Pocarn	58126	15380002	290 (95.71%)	297 (98.02%)	6 (1.98%)	1.56	37.24	53.0749	Podocoryna_carnea_HY	sequence used in this study from Zapata et al. 2015	NA	Po_carn.pep.fa
University of Kansas, Elizabeth Chang	SRR1336770		Polypodiozoa	Polypodum hydriforme	Phydr	36554	8687145	232 (76.57%)	240 (79.21%)	63 (20.79%)	1.19	14.66	34.893	Polypodium_hydriforme_PO	sequence used in this study from Kayal et al. 2018	NA	P_hydr.pep.fa
Kenkel et al. 2013	DRYAD doi:10.5061/dryad.1kn38	10.1111/mec.12390	Hexacorallia	Porites asteroides	Paste	17836	2247995	86 (28.38%)	203 (67.00%)	100 (33.00%)	1.01	1.16	37.7005	Porites_cylindrica_HE	sequence used in this study from Kayal et al. 2018	NA	P_aste.pep.fa
Huang et al. 2016	PRJNA279783	10.1093/gbe/evw204	Hexacorallia	Protopalythoa variabilis	Pvari	85769	20529429	273 (90.10%)	292 (96.37%)	11 (3.63%)	1.14	10.26	71.123	Protopalythoa_variabilis_HE	assembled by MB DeBiasse for this study	P_variabilis.trinity.Trinity.SuperTrans.fasta	P_vari.pep.fa
Jiang et al. 2019	PRJEB28688	10.1093/gigascience/giz026	Octocorallia	Renilla reniformis	Renill	58223	8892128	234 (77.23%)	296 (97.69%)	7 (2.31%)	1.05	4.7	84.893	Renilla_reniformis_OC	assembled by MB DeBiasse for this study	Renilla.trinity.Trinity.SuperTrans.fasta	Renill.pep.fa
The Australian National University	SRR3201278-81		Hexacorallia	Rhodactis indosinensis	Rindo	107938	23973701	279 (92.08%)	299 (98.68%)	4 (1.32%)	1.14	9.68	89.0374	Rhodactis_rhodostoma_HE	assembled by MB DeBiasse for this study	R_indosinensis.trinity.Trinity.SuperTrans.fasta	R_indo.pep.fa
The Australian National University	SRR3201251-3		Hexacorallia	Ricordea yuma	Ryuma	71195	21022834	261 (86.14%)	268 (88.45%)	35 (11.55%)	1.14	11.11	50.6684	Ricordea_florida_HE	assembled by MB DeBiasse for this study	R_yuma.trinity.Trinity.SuperTrans.fasta	R_yuma.pep.fa
Oregon State University, Eli Meyer	SRR2300678		Hexacorallia	Seriatopora hystrix	Shyst	78840	11582049	167 (55.12%)	282 (93.07%)	21 (6.93%)	1.25	19.76	62.0321		assembled by MB DeBiasse for this study, pruned from 18S tree	S_hystrix.trinity.Trinity.SuperTrans.fasta	S_hyst.pep.fa
Ludwig Maximilians-University	ERR3026434		Octocorallia	Sinularia cruciata	Scruc	48074	11295236	233 (76.90%)	286 (94.39%)	17 (5.61%)	1.14	11.16	80.4813		assembled by MB DeBiasse for this study, pruned from 18S tree	S_cruciata.trinity.Trinity.SuperTrans.fasta	S_cruc.pep.fa
Institute of Oceanology, Chinese Academy of Sciences, Rongfeng Li	SRR1168418		Scyphozoa	Stomolophus meleagris	Smele	46299	13249059	217 (71.62%)	256 (84.49%)	47 (15.51%)	1.38	23.04	47.1925	Stomolophus_meleagris_SC	sequence used in this study from Kayal et al. 2018	NA	S_mele.pep.fa
Meg Daly	this study, pending		Actiniaria	Stomphia coccinea	Scocc	115995	19026844	283 (93.40%)	299 (98.68%)	4 (1.32%)	2.17	59.72	NA		assembled by MB DeBiasse for this study, removed based on BUSCO scores	S_coccinea.trinity.Trinity.SuperTrans.fasta	S_cocc.pep.fa
https://metazoa.ensembl.org/Strongylocentrotus_purpuratus/Info/Index	release 47		outgroup ECHINODERMATA	Strongylocentrotus purpuratus	Spurp	28913	14455581	282 (93.07%)	302 (99.67%)	1 (0.33%)	1.1	8.16	68.5829	outgroup	amino acid gene model sequences used in this study	NA	S_purp.pep.fa
Warren et al. 2010	ABQF00000000	10.1038/nature08819	outgroup CHORDATA	Taeniopygia guttata	Tgutt	18147	8143521	263 (86.80%)	282 (93.07%)	21 (6.93%)	1.09	6.84	55.615	outgroup	sequence used in this study from Kayal et al. 2018	NA	T_gutt.pep.fa
Chinese Academy of Agricultural Sciences, zhigang zhou	SRR1103279		Myxozoa	Thelohanellus kitauei	Tkita	15941	3391925	109 (35.97%)	147 (48.51%)	156 (51.49%)	1.5	36.7	5.08021	Thelohanellus_kitauei_MY	sequence used in this study from Kayal et al. 2018, pruned from 18S tree	NA	T_kita.pep.fa
Meg Daly	this study, pending		Actiniaria	Triactis producta	Tprod	110930	24276485	257 (84.82%)	300 (99.01%)	3 (0.99%)	1.17	11.28	84.7594	Triactis_producta_HE	assembled by MB DeBiasse for this study	T_producta.trinity.Trinity.SuperTrans.fasta	T_prod.pep.fa
Srivastava et al. 2008	ABGP00000000	10.1038/nature07191	outgroup PLACOZOA	Trichoplax adhaerens	Tadha	11093	5022049	292 (96.37%)	297 (98.02%)	6 (1.98%)	1	0.34	62.4332	outgroup	sequence used in this study from Kayal et al. 2018	NA	T_adha.pep.fa
Bielecki et al. 2014	SRR1182852;SRR2103559	10.1371/journal.pone.0098870	Cubozoa	Tripedalia cystophora	Tcyst	10309	1405793	32 (10.56%)	95 (31.35%)	208 (68.65%)	1.41	28.12	4.41176	Tripedalia_cystophora_CU	sequence used in this study from Kayal et al. 2018	NA	T_cyst.pep.fa
Ludwig Maximilians-University	ERR3026435		Octocorallia	Tubipora musica	Tmusi	48142	12087652	272 (89.77%)	294 (97.03%)	9 (2.97%)	1.09	5.88	88.1016	Tubipora_musica_OC	assembled by MB DeBiasse for this study	T_musica.trinity.Trinity.SuperTrans.fasta	T_musica.pep.fa
Hasegawa et al. 2016	PRJDB4516	10.2108/zs150186	Hydrozoa	Turritopsis sp.	Turritopsissp	34933	8903203	251 (82.84%)	270 (89.11%)	33 (10.89%)	1.38	24.7	32.8877	Turritopsis_dohrnii_HY	sequence used in this study from Kayal et al. 2018	NA	Turritopsis_sp.pep.fa
