## Supplemental Table 1 for "A cnidarian phylogenomic tree fitted with hundreds of 18S leaves"

### Sheet: Sheet1
Table S1 Summary of phylogenetic studies focused on Cnidaria
YEAR	DOI	FIRST AUTHOR	FOCAL TAXON	LOCUS TYPE	NUMBER OF LOCI	NUMBER OF COLUMNS	NUMBER OF CNIDARIAN TIPS
1994	10.1126/science.8085160	Smothers	Myxozoa	18S	1	not reported	8
1995	10.1093/oxfordjournals.molbev.a040246	Bridge	Cnidaria	18S, 16S	2	665, 583	12
1995	10.2307/3284049	Siddall	Myxozoa	18S	1	3398	23
1997	10.1098/rspb.1997.0011	Odorico	Cnidaria	5.8S, partial 28S	2	399	6
1998	10.1073/pnas.95.26.15458	Collins	Bilateria	18S	1	1526	15
1999	10.2307/3285702	Andree	Myxozoa	18S	1	1700	10
1999	10.1006/mpev.1999.0649	Berntson	Anthozoa	18S	1	4827	40
2000	NA	Romano	Scleractinia	16S, 28S	2	566, 225	68, 45
2001	10.1111/j.0014-3820.2001.tb00827.x	Geller	Anthopleura	18S,16S (D16SAR/D16SBR; ANEM16SA/ANEM16SB), COIII (COIIIF/COIIIR; AnthCOIIIF/AnthCOIIIR)	5	3450	16
2001	10.1073/pnas.171316998	Medina	Metazoa	28S, 18S	2	4003 (2408,1595)	23
2001	10.1093/oxfordjournals.molbev.a003916	van Oppen	Acropora	Pax-C intron, mtDNA control region	2	1613, 1726	87
2001	10.1007/s003380000132	Won	Anthozoa	18S	1	not reported	32
2002	10.1016/s1055-7903(02)00008-8	Chen	Scleractinia	12S	1	26809	28
2002	10.1046/j.1420-9101.2002.00403.x	Collins	Cnidaria	18S	1	1768	74
2002	10.1111/j.1744-7410.2002.tb00061.x	Daly	Edwardsiidae	18S	1	61 variable sites, 7 indels	32
2002	10.1093/oxfordjournals.molbev.a004155	Monteiro	Myxozoa	18S	1	14270	8
2003	10.1007/s00227-003-1018-7	Sanchez	Octocorallia	ND2, ND6, msh1	3	1633 (525, 360, 747)	28
2003	10.1016/S1055-7903(03)00090-3	Sanchez	Octocorallia	18S, 16S	2	1815, 524	13, 21
2004	10.1038/nature02339	Fukami	Scleractinia	COI, CYTB, beta-tubulin	3	mtDNA 1557, beta-tubulin 444	84
2004	10.1016/S1055-7903(03)00162-3	Le Goff-Vitry	Scleractinia	16S	1	227-465	85
2004	10.1111/j.1744-7410.2004.tb00139.x	Marques	Medusozoa	18S	1	not reported	15
2005	10.2307/3593154	Collins	Staurozoa	16S, 18S	2	545, 1750-1754	17
2005	10.1007/s00227-005-0016-3	Sinniger	Zoantheria	16S, 12S	2	1210	24
2005	10.1111/j.1744-7410.2005.00026.x	Tops	Myxozoa	18S	1	1069	14
2005	10.1111/j.1096-0031.1998.tb00338.x	Zrzavy	Metazoa	18S	1	1200	18
2006	10.1098/rsbl.2005.0372	Collins	Hydrozoa	18S, 28S	2	not reported	32, 41
2006	10.1080/10635150500433615	Collins	Medusozoa	28S, 18S	2	5145	31, 121
2006	10.1016/j.ijpara.2006.06.016	Fiala	Myxozoa	18S	1	not reported	141
2006	10.1016/j.ympev.2006.06.010	McFadden	Octocorallia	ND2, msh1	2	1429	103
2006	10.1073/pnas.0602444103	Medina	Corallimorpharia	mitochondrial genomes	13	not reported	20
2007	10.1016/j.ympev.2006.11.005	Aguilar	Octocorallia	ITS2	1	not reported	22
2007	10.1016/j.ympev.2006.08.016	Brugler	Antipatharia	CYTB, COIII, COI, ND4L, ATP8, ATP6, ND2	7	not reported	15
2007	http://hdl.handle.net/1808/13641	Daly	Cnidaria	NA	NA	NA	NA
2007	10.1126/science.1142024	Jimenez-Guri	Myxozoa	18S, Hox (Myx1, Myx2, Myx3, Myx4)	5	31092	6
2007	10.1111/j.1463-6409.2007.00283.x	Leclere	Plumularioidea	16S	1	518	56
2008	10.1017/S0025315408002257	Cartwright	Hydroidolina	16S, 18S, 28S	3	439, 1648, 2959	97
2008	10.1017/S0025315408001732	Collins	Trachylina	16S, 18S, 28S	3	5640	55
2008	10.1016/j.ympev.2008.02.022	Daly	Actinaria	12S, 16S, 18S, 28S	4	1275, 925, 2425, 1332	49
2008	10.1186/1471-2148-8-139	Evans	Polypodiozoa	28S, 18S	2	4842	88
2008	10.1371/journal.pone.0003222	Fukami	Scleractinia	COI, COB	2	1383	127
2008	10.1016/j.gene.2007.12.002	Kayal	Hydra	mitochondrial genome	13	10554	15
2009	10.1016/j.ympev.2009.05.018	Bartošová	Myxozoa	18S, 28S	2	1429	38
2009	10.1016/j.ympev.2008.10.012	Huang	Faviidae	COI, IGR,	2	not reported	93
2009	10.1093/sysbio/syp044	Leclere	Thecata	16S, 18S, 28S	3	488, 1645, 3074	149, 144, 109
2009	10.1111/j.1096-3642.2008.00513.x	Swain	Zoanthusidae	ITS, 16S	2	2266, 1118	10, 17
2010	10.1073/pnas.0914380107	Barbeitos	Scleractinia	12S, 28S	2	1428	98
2010	10.1093/icb/icq074	Bayha	Scyphozoa	18S, 28S	2	1775	55
2010	10.1098/rspb.2009.1707	Bentlage	Cubozoa	18S, 28S, 16S	3	not reported	26
2010	10.1093/molbev/msq159	Evans	Myxozoa	18S, 28S, ESTs	131	3632 (18S, 28S), 7776 (ESTs), 10,821 (18S, ESTs)	0184, 6, 6
2010	10.1016/j.ympev.2010.05.001	Gusmão	Actiniaria	12S, 16S, 18S, 28S, COIII	5	5408	37
2010	10.1016/j.ympev.2009.12.007	Herrera	Octocorallia	ND6, ND6-ND3 spacer, ND3, COI, mutS, 16S, ND2, ITS2, 28S	9	3823	17
2010	10.1371/journal.pone.0011490	Kitahara	Scleractinia	COI	1	not reported	255
2010	10.1016/j.ympev.2010.06.016	Martinez	Hydridae	ITS1; 5.8S; ITS2; 18S; 28S; 16rRNA; COI	7	not reported	101
2010	10.1371/journal.pone.0010182	Miranda	Staurozoa	16S, ITS1, ITS2	3	not reported	12
2010	10.1111/j.1463-6409.2009.00419.x	Nawrocki	Corynidae	16S, 18S, 28S	3	594, 1824, 3301	75, 57, 55
2010	10.1007/s00300-009-0683-5	Pena Cantero	Hydrozoa	16S	1	564-598	146
2010	10.1111/j.1365-294X.2010.04672.x	Swain	Zoanthidea	ITS, 28S, 12S, 16S	4	not reported	76
2011	10.1007/s00436-010-2100-y	Bartošová	Myxozoa	18S, 28S	2	6311	30
2011	10.1017/S0031182010001381	Bartošová	Myxozoa	18S	1	1437	64
2011	10.1163/18759866-08004002	Benzoni	Plesiastrea	COI, rDNA segment (ITS1, 5.8S, ITS2, 28S, 18S), MCOIF/MCOIR, A18S, ITS4	9	580 (COI), 763 (rDNA)	59 (COI), 48 (rDNA)
2011	10.1111/j.1463-6409.2011.00479.x	Fujii	Microzoanthidae	COI, 16S, ITS	3	not reported	35
2011	www.biomedcentral.com/1471-2148/11/37	Huang	Scleractinia	28S, histone H3, ITS1-ITS2-5.8S, COI, IGR	5	861, 374, 1137,719,1509	124
2011	http://www.biomedcentral.com/1471-2148/11/316	Stolarski	Scleractinia	16S, COI, 12S, 28S	4	298, 599, 631, 709	120
2012	10.1016/j.ympev.2012.06.001	Arrigoni	Scleractinia	COI, rDNA segment (5.8s, ITS1, ITS2, 18S, 28S)	6	609 (COI), 991 (rDNA)	201
2012	10.1080/14772000.2012.744369	Benzoni	Craterastrea	COI, rDNA segment (ITS2, 5.8S)	2	783	50
2012	10.1016/j.ympev.2012.12.016	Nawrocki	Aplanulata	COI, 16S, 18S, 28S	4	645, 508, 1398, 3072	43, 65, 51, 51
2012	10.1111/j.1096-0031.2012.00391.x	Rodriguez	Actinaria	12S, 16S, COIII, 18S, 28S	5	952, 541, 603, 2160, 1189	85
2012	10.1371/journal.pone.0041091	Stampar	Ceriantheria	COI, 16S, ITS1, ITS2	4	not reported	2
2012	10.1371/journal.pone.0051465	Zou	Medusozoa	mitochondrial genome	13	not reported	51
2013	10.1111/zoj.12060	Brugler	Antipatharia	2 mtDNA intergenic regions, COI-COIII, 18S, 28S	7	not reported	61
2013	10.1016/j.ympev.2013.07.018	Dolan	Pennatulacea	mtMutS, ND2	2	1196	29
2013	10.1186/1471-2148-13-5	Kayal	Cnidaria	mitochondrial genome	13	3111	106
2013	10.11646/zootaxa.3700.2.3	Macisaac	Schizopathidae	trnW-IGR-nad2, nad5(5’)-IGR-nad1 and cox3-IGR-cox1, ITS1-ITS2	2	582, 714	13
2013	10.1371/journal.pone.0073713	Maldonado Carriero	Myxozoa	18S	1	2270	114
2013	10.3897/zookeys.346.6270	McFadden	Alcyonacea	mtMutS, COI, 28S	3	mtDNA not reported, 28S = 810
2013	10.1016/j.ympev.2012.12.016	Nawrocki	Hydrozoa	16S, 18S, 28S, COI	4	5623	51
2013	10.1371/journal.pone.0054576	Nesnidal	Myxozoa	exons	128	32933	11
2013	10.1371/journal.pone.0052607	Sinniger	Zoantharia	COI, 16S, 18S	3	not reported	27
2014	10.1111/zsc.12072	Arrigoni	Dendrophylliidae	COI, mtDNA intergenic spacer, ITS1, 5.8S and ITS2, and a portion of 18S and 28S	3	577, 450, 669	69
2014	https://researchonline.jcu.edu.au/36113/	Arrigoni	Lobophylliidae	COI, histone H3, ITS	3	580, 318, 951	70
2014	10.1016/j.ympev.2014.01.010	Arrigoni	Lobophylliidae	COI, rDNA	2	1572	52
2014	http://zoobank.org/urn:lsid:zoobank.org:pub:28126BDD-BAFE-4375-A307-777F45D91703	Benzoni	Blastomussa	COI, ITS1, 5.8S, and ITS2, and a part of 18S and 28S	2	609, 826	16
2014	/10.1016/j.ympev.2014.01.031	Duenas	Keratoisidinae	16S, IGR4, mtMutS	3	325, 1137, 1292	125
2014	10.1111/zsc.12061	Huang	Merulinidae	histone H3, ITS1-ITS2-5.8S, IGR	3	375, 970, 1226	145
2014	10.1371/journal.pone.0098406	Kitano	Poritidae	COI, 18S-ITS-1-5.8S-ITS-2-28S	2	473, 347	78
2014	10.1007/s00338-014-1179-5	Prada	Porites	mtDNA control region, ITS, 9 single copy nuclear genes	11	not reported	31
2014	10.1371/journal.pone.0096998	Rodríguez	Actinaria	12S, 16S, COIII, 18S, 28S	5	not reported	156
2014	10.1371/journal.pone.0086612	Stampar	Ceriantharia	18S, 16S, 28S, COI (not listed in columns/phylo)	4	1992, 1184, 3013	73, 63, 25
2014	10.1093/gbe/evu084	Lin	Scleractinia/ Corallimorpharia	mtDNA gene order	complete mtDNA	NA	50
2015	10.1071/IS14063	Cairns	Alcyonacea	mtMutS, COI, 28S	3	not reported	132
2015	10.1073/pnas.1511468112	Chang	Myxozoa	exons	200	51940	30
2015	10.1093/gbe/evu286	Figueroa	Octocorallia	mitochondrial genome	16	18398	88
2015	10.7717/peerj.1403	Kayal	Hydrozoa	mitochondrial genome, ribosomal	not reported	12018	55
2015	10.1016/j.ympev.2015.10.008	Larson	Actiniaria	12S, 16S, 18S, 28S, COIII, ITS	6	858, 509, 1956, 3387, 679, 1071	76 (38 sp)
2015	10.1111/zsc.12135	Postaire	Aglaopheniidae	16S, calmodulin, 18S-ITS-1-5.8S-ITS-2-28S		511, 330, 937	238, 143, 143
2015	10.1371/journal.pone.0139068.g004	Zapata	Cnidaria	exons	1262	365159	38
2016	10.1016/j.ympev.2015.09.004	Grajales	Aiptasiidae	12S, 16S, COIII, 28S	4	not reported	64
2016	10.1038/srep18075	Maronna	Hydrozoa	16S, 18S, 28S	3	6254	263
2016	10.7717/peerj.1951	Miranda	Staurozoa	16S, 18S, 28S, ITS, COI	5	239, 198, 558, 60, 232	45
2016	10.1080/14772000.2015.1101028	Montenegro	Parazoanthidae	18S, 28S, ITS1/5.8S/ITS2, 16S, COI	5	1712, 737, 541, 437, 444	48
2017	10.7717/peerj.3863	Bayha	Scyphozoa	16S, 28S, COI	3	2203	29
2017	10.1016/j.ympev.2016.09.012	Cunha	Proboscoida	16S, COI, 18S, 28S	4	6521/6594	181 (at least 3 genes), 80 (all four genes)
2017	10.1007/s13127-017-0326-6	Daly	Actinioidea	12S, 16S, 28S, ITS, COIII	5	not reported	78
2017	10.7717/peerj.4074	Luzon	Euphylliidae	COI+CYTB, beta-tubulin	2	not reported	29, 39
2017	10.1016/j.ympev.2017.04.025	McFadden	Xeniidae	mtMutS, COI, ND2, 28S, ITS, SRP54, ATPSa, ATPSb, RAD-Seq SNPs	8, 1332	4447	98
2017	10.1016/j.ympev.2017.08.001	Poliseno	Gorgoniidae	mitochondrial genome, mtMutS	2	not reported	54, 114
2017	10.1111/1755-0998.12736	Quattrini	Anthozoa	UCEs, exons	1378	257728	43
2018	10.1016/j.ympev.2018.02.030	Bentlage	Trachylina	28S, 18S, 16S	3	not reported	88*
2018	10.1071/IS17043	Bo	Antipatharia	partial 18S rDNA, full-length ITS1, 5.8S, ITS2 and partial 28S rDNA	1	not reported	48
2018	10.1186/s12862-018-1142-0	Kayal	Cnidaria	exons	357	53539	67
2018	10.1111/zsc.12291	Mendoza‐Becerril	Hydroidolina	16S, COI, 18S, 28S	4	not reported	69
2019	10.1007/s13127-019-00414-2	Gusmão	Calliactis	12S, 16S, COIII, 18S, 28S	5	8237	191
2019	10.1080/14772000.2019.1693439	Kise	Epizoanthus	COI, 12S, 16S, 18S, ITS1	5	459, 700, 611, 1717, 579	18, 17, 23, 15, 24
2019	10.1038/s41598-019-42621-z	Stampar	Ceriantharia	mitochondrial genomes	2	77,828 (P. magnus); 80,923 (I. nocturnus)	31
2019	10.1016/j.ympev.2019.106526	Titus	Actiniaria	12S, 16S, COIII, 18S, 28S	5	5887	63
2019	10.1038/s41598-019-54637-6	Xiao	Relicanthus daphneae	mitochondrial genome	13	not reported	136
2020	10.3389/fmars.2020.00440	Barrett	Antipatharia	partial 18S rRNA, ITS1, 5.8S rRNA, ITS2, partial 28S rRNA, mitochondrial genes (13)	18	13255	29
2020	10.1016/j.ympev.2020.106944	Cowen	Acropora	UCEs, exons	991, 801	1870000	96
2020	10.1016/j.ympev.2020.106944	Cowman	Acroporidae	UCE, exon	991/470, 801/148	1868953 (combined UCE+exon )	96
2020	10.1093/zoolinnean/zlz158	Forero Meija	Ceriantharia	COI, 12S, 16S, 18S, 28S, ITS (ITS1, ITS2, 5.8S)	6	7350	96
2020	10.3989/scimar.05067.28A	García-Cárdenas	Pennatulacea	mtMutS, COI, 28S	3	704, 775, 790	45
2020	10.1016/j.ympev.2020.106805	Gusmão	Actiniaria	12S, 16S, 18S, 28S, COIII	5	8292	203
2020	10.11646/zootaxa.4821.3.7	Horowitz	Blastopathes	nad5-IGR-nad1, UCEs+exons	45, 286	682, 111,929	46, 31
2020	10.1017/ S0031182019001793	Li	Multivalvulida	18S, 28S	2	722/1621, 540/2156	34/27, 33/22
2020	10.1038/s41598-020-77763-y	Seiblitz	Scleractinia	complete mtDNA	complete mtDNA	not reported	46
2020	10.1038/s41559-020-01291-1	Quattrini	Anthozoa	UCEs	933	278819	237
2021	10.7717/peerj.12104	Bentlage	Hydroidolina	exons	134	21816	44
2021	10.1071/IS20066	Cairns	Chrysogorgiidae	mtMutS, COI, 18S	3	696, 517, 967	42
2021	10.1016/j.ympev.2021.107233	Glon	Actinaria	ITS, 18S 28S, COIII, 12S, 16S, ddRAD, UCEs	Sanger: 6; ddRAD: 12,659; UCEs: 1192	concatenated Sanger loci: 7654; ddRAD: 1,771,372/235,427; UCEs: 1,215,640/1,215,640	Sanger: 40; ddRAD: 39; UCEs: 49
2021	urn:lsid:zoobank.org:pub:D000BAA9-51C4-46FE-AC9B-BB361B601FA2	Gusmao	Actiniaria	12S, 16S, COIII, 18S, 28S	5	not reported	209
2021	10.7717/peerj.11954	Lawley	Aurelia	16S, COI, ITS1, 28S	4	not reported	32
2021	10.1007/s11033-021-06251-x	Salimi	Scleractinia	18S, ITS2, ITS2, 18S, 28S	5	800	176
2021	10.3390/d13120650	Sanchez	Octocorallia	mtMutS	1	not reported	242
2021	10.11646/zootaxa.5047.3.2	Saucier	Isididae	5-mtMutS, 3-mtMutS, 18S	2	2638	61
2021	10.3389/fmars.2020.599984	Untiedt	Octocorallia	UCEs, exons	1333, 1682	not reported	92
2022	10.1071/IS21002	Gamero-Mora	Cassiopea	16S, COI	2	not reported	27
2022	10.1007/s13127-022-00552-0	Kise	Zoantharia	COI, 12S, 16, 18S, ITS, 28S	6	not reported	44
2022	10.1093/gbe/evac112	Novosolov	Polypodiozoa	COI, COII, CYTB, NAD1, NAD5	5	1700	91
2022	10.11646/zootaxa.5093.3.4	Watling	Keratoisididae	mtMutS, 18S	2	2647	92
